# The Microbial Ecology of Serpentinites

**DOI:** 10.1101/2024.11.10.622848

**Authors:** Daniel R. Colman, Alexis S. Templeton, John R. Spear, Eric S. Boyd

## Abstract

Serpentinization, the collective set of geochemical reactions initiated by the hydration of ultramafic rock, has occurred throughout Earth history and is inferred to occur on several planets and moons in our solar system. These reactions generate highly reducing conditions that can drive organic synthesis reactions potentially conducive to the emergence of life, while concomitantly generating fluids that are challenging for life owing to hyperalkalinity and limited inorganic carbon (and oxidant) availability. Consequently, serpentinite-hosted biospheres offer insights into the earliest life, the habitable limits for life, and the potential for life on other planets. However, the ability of serpentinites to support abundant microbial communities was only recognized ∼20 years ago with the discovery of deep-sea hydrothermal vents emanating serpentinized fluids. Here, we review the microbial ecology of marine and continental serpentinite-hosted biospheres in conjunction with a comparison of publicly available metagenomic sequence data from these communities to provide a global perspective of serpentinite ecology. Synthesis of observations across global systems reveal consistent themes in the diversity, ecology, and functioning of communities. Nevertheless, individual systems exhibit nuances due to local geology, hydrology, and input of oxidized, near-surface/seawater fluids. Further, several new (and old) questions remain including the provenance of carbon to support biomass synthesis, the physical and chemical limits of life in serpentinites, the mode and tempo of *in situ* evolution, and the extent to which modern serpentinites serve as analogs for those on early Earth. These topics are explored herein from a microbial perspective to outline key knowledge-gaps that should be a focus of future research.
