## Supplementary Table 1 for "The Microbial Ecology of Serpentinites"

### Sheet: Sheet1
System	Metagenome ID	pH	Nonpareil diversity	Nonpareil coverage	Accession (Database)	Reference (numbering as in main manuscript)
Cabeco de Vide	CVA	11.4	17.3585	0.837423	SRR1636515 (NCBI SRA)	129
Cedars	BS5B_2011	11.6	17.5088	0.900004	DRR093101 (NCBI SRA)	98
Cedars	BS5B_2012	11.6	17.3226	0.933413	DRR093102 (NCBI SRA)	98
Cedars	BS5sc	11.6	16.4444	0.97791	SRR8194967 (NCBI SRA)	98
Cedars	GPS1_2011	11.9	15.9478	0.969378	DRR093103 (NCBI SRA)	98
Cedars	GPS1_2012	11.9	15.6556	0.974337	DRR093104 (NCBI SRA)	98
CROMO	CR11_8A_Apr	10.62	16.3051	0.957793	SRR6208705 (NCBI SRA)	111; 136
CROMO	CR11_8A_Aug	10.09	15.7899	0.963188	SRR6211583 (NCBI SRA)	111; 136
CROMO	CR11_8B_AprC	10.72	15.7859	0.961693	SRR6208975 (NCBI SRA)	111; 136
CROMO	CR11_CSW11_NovA	12.54	14.5789	0.996709	SRR6211634 (NCBI SRA)	111; 136
CROMO	CR11Aug_CSWold	9.83	17.4615	0.938858	SRR6211592 (NCBI SRA)	111; 136
CROMO	CR11Jul_8A2	10.55	16.1948	0.949639	SRR6209370 (NCBI SRA)	111; 136
CROMO	CR11Jul_8B1	11.51	16.1611	0.951026	SRR6211631 (NCBI SRA)	111; 136
CROMO	CR12Aug_1A	na	19.546	0.656062	SRR6212576 (NCBI SRA)	111; 136
CROMO	CR12Aug_5A	na	17.5536	0.94192	SRR6212587 (NCBI SRA)	111; 136
CROMO	CR12Aug_8Aab	10.52	15.8599	0.952119	SRR6213089 (NCBI SRA)	111; 136
CROMO	CR12Aug_8Bad	10.81	17.275	0.931131	SRR6213607 (NCBI SRA)	111; 136
CROMO	CR12Aug_8Ca	7.89	18.6292	0.80456	SRR6213120 (NCBI SRA)	111; 136
CROMO	CR12Aug_CSW11AC	12.15	14.645	0.989171	SRR6212318 (NCBI SRA)	111; 136
CROMO	CR12Aug_CSW13A	10.12	17.4487	0.917917	SRR6212390 (NCBI SRA)	111; 136
CROMO	CR12Aug_QV11A	11.15	15.6116	0.993444	SRR6212395 (NCBI SRA)	111; 136
CROMO	CR12Aug_QV12A	7.93	17.4156	0.904084	SRR6212578 (NCBI SRA)	111; 136
CROMO	CR12Dec_QV11A	11.42	15.7937	0.993444	SRR6213885 (NCBI SRA)	111; 136
CROMO	CR12Jun_QV11	11.5	15.5599	0.988723	SRR6212317 (NCBI SRA)	111; 136
CROMO	CR12Mar_CSW14AB	7.77	18.6993	0.844243	SRR6212319 (NCBI SRA)	111; 136
CROMO	CR12Mar_QV11C	11.73	15.7107	0.997138	SRR6212316 (NCBI SRA)	111; 136
CROMO	CSWold_Dec13	9.765	13.6266	0.968315	SRR6231011 (NCBI SRA)	111
CROMO	N08B_AUG13	10.942	12.1189	0.998391	SRR6222305 (NCBI SRA)	111
CROMO	N08B_Dec13	10.942	12.9383	0.97987	SRR6230578 (NCBI SRA)	111
CROMO	QV1.2_AUG13	8.663	13.7546	0.99273	SRR6222539 (NCBI SRA)	111
CROMO	QV1.2_Dec13	8.663	14.2767	0.951109	SRR6231012 (NCBI SRA)	111
Lost City Hydrothermal Field	LC18d001	9.3	15.4316	0.979797	SRR16916506 (NCBI SRA)	35
Lost City Hydrothermal Field	LC18d002	9.3	15.5353	0.984751	SRR16916505 (NCBI SRA)	35
Lost City Hydrothermal Field	LC18d003	9.5	20.9937	0.506652	SRR16916511 (NCBI SRA)	35
Lost City Hydrothermal Field	LC18d004	9.3	21.4087	0.45413	SRR16916504 (NCBI SRA)	35
Lost City Hydrothermal Field	LC18d007	9.3	20.5636	0.722452	SRR16916503 (NCBI SRA)	35
Lost City Hydrothermal Field	LC18d008	9.3	21.1689	0.676622	SRR16916502 (NCBI SRA)	35
Lost City Hydrothermal Field	LC18d009	8	18.2662	0.832365	SRR16916501 (NCBI SRA)	35
Lost City Hydrothermal Field	LC18d010	8	19.0639	0.869888	SRR16916499 (NCBI SRA)	35
Lost City Hydrothermal Field	LC18d011	8	20.4206	0.716201	SRR16916498 (NCBI SRA)	35
Lost City Hydrothermal Field	LC18d016	8.7	22.1136	0.51161	SRR16916497 (NCBI SRA)	35
Lost City Hydrothermal Field	LC18d017	8.7	21.1894	0.629314	SRR16916509 (NCBI SRA)	35
Lost City Hydrothermal Field	LC18d018	8.1	20.9087	0.60954	SRR16916508 (NCBI SRA)	35
Lost City Hydrothermal Field	LC18d019	8.7	21.5201	0.594075	SRR16916507 (NCBI SRA)	35
Lost City Hydrothermal Field	LCHF.75	10.2	18.2326	0.825871	SRR1636508 (NCBI SRA)	129; 75
Lost City Hydrothermal Field	LCHF.81	10.5	19.0724	0.748741	SRR1636509 (NCBI SRA)	129; 75
Ney Springs	NeySprings_Carbonate_March2022	12.2	18.0362	0.915373	SRR23800879 (NCBI SRA)	24
Ney Springs	NeySprings_Cistern_March2022	12.2	17.1847	0.81982	SRR23800640 (NCBI SRA)	24
Prony Bay Hydrothermal Field	PBHF.27	10.6	16.8968	0.943685	SRR1636516 (NCBI SRA)	129
Prony Bay Hydrothermal Field	PBHF.28	10.6	17.5611	0.830468	SRR1636517 (NCBI SRA)	21; 129
Samail Ophiolite	NSHQ04	10	17.2925	0.968883	mgm4795811.3 (MG-RAST)	43
Samail Ophiolite	NSHQ14B	11.1	16.1924	0.971432	mgm4795806.3 (MG-RAST)	43
Samail Ophiolite	NSHQ14C	11.3	15.9065	0.995209	mgm4795809.3 (MG-RAST)	43
Samail Ophiolite	OM20_BA1A_108	9	17.5097	0.997797	3300045452 (JGI-IMG)	63
Samail Ophiolite	OM20_BA1A_250	10	16.614	0.99702	3300045453 (JGI-IMG)	63
Samail Ophiolite	OM20_BA3A_100	11.5	16.4019	0.9983	3300045455 (JGI-IMG)	53
Samail Ophiolite	OM20_BA3A_275	11.5	15.9025	0.99627	3300045456 (JGI-IMG)	53
Samail Ophiolite	OM20_BA3A_75	11.5	16.7449	0.994843	3300045454 (JGI-IMG)	53
Samail Ophiolite	OM20_NSHQ14	11.35	17.0219	0.995794	3300045482 (JGI-IMG)	53
Samail Ophiolite	OM20_WAB188	7.47	18.7364	0.92651	3300045950 (JGI-IMG)	53
Samail Ophiolite	WAB104	8.5	21.0218	0.620878	mgm4795804.3 (MG-RAST)	43
Samail Ophiolite	WAB105	8.3	19.9486	0.634459	mgm4795810.3 (MG-RAST)	43
Samail Ophiolite	WAB188	7.6	19.9243	0.770513	mgm4795805.3 (MG-RAST)	43
Samail Ophiolite	WAB55	9.2	18.7373	0.85847	mgm4795808.3 (MG-RAST)	43
Samail Ophiolite	WAB71	10.6	17.1451	0.959518	mgm4795807.3 (MG-RAST)	43
Santa Elena	Spring9	11.54	18.8236	0.768367	SRR4101185 (NCBI SRA)	45
Voltri Massif	BR2-spring-2012	12.1	15.931	0.934674	SRR2058405 (NCBI SRA)	27
Voltri Massif	BR2-spring-2013	12.3	17.9248	0.782551	SRR1636510 (NCBI SRA)	27
Voltri Massif	GOR34-spring1-2013	12.3	17.9006	0.867877	SRR1636513 (NCBI SRA)	27
Voltri Massif	GOR34-spring3-2012	11.8	16.9594	0.934674	SRR2058407 (NCBI SRA)	27
		na=not provided
